# “BAP1 Loss Induces Senescence and Enhances the Response to Radiation Therapy and Senolytics”

**DOI:** 10.64898/2026.02.05.704104

**Authors:** Abdelrahman M. Elsayed, Asmaa Mosbeh, Esraa G Eltasawi, Pranita Hanpude, Md Nasir Uddin, Colleen M Cebulla, Mohamed H. Abdel-Rahman

## Abstract

Inactivating mutations in *BRCA1-associated protein 1* (*BAP1*) are observed in approximately 45% of primary and ∼85% of metastatic uveal melanoma (UM) cases and are strongly correlated with aggressive phenotypes and poor prognosis. However, the mechanistic contribution of BAP1 to tumor aggressiveness remains elusive. This study investigates the role of BAP1 loss in senescence and explores the potential therapeutic implications of targeting senescence pathway. Analysis of The Cancer Genome Atlas UM cohort revealed that BAP1-mutant tumors exhibited increased senescence pathway activity score, and elevated expression of multiple cytokines, chemokines, growth factors and matrix-remodeling enzymes related to senescence-associated secretory phase. Functional assays revealed that BAP1 loss promotes senescence hallmarks including upregulated p16, p21, and phospho-ATM proteins, increased β-gal positive cells, accumulated γH2AX foci, depleted lamin B1, and reduced PARP1 cleavage and Ki67 levels. These effects were further exacerbated following radiation exposure. Importantly, BAP1 knockdown, alone or in combination with ionizing radiation, sensitized UM cells to senolytic agents, dasatinib and quercetin. In conclusion, our findings identify BAP1 loss as a driver of senescence and suggest that *BAP1*-mutant tumors may benefit from senolytics treatment.
