## Supplementary material for "“BAP1 Loss Induces Senescence and Enhances the Response to Radiation Therapy and Senolytics”": Three gene sets: senet_markers_only.csv

gene
CXCL16
HGF
ICAM3
IGFBP2
IGFBP5
IL7
INHBA
MKI67
MMP10
PLAUR
SPP1
TAF
TNFRSF1A
TP53BP1
LMNB1
MMP1
BCL2
CCL4
CCL7
CDKN2B
CSF1
CXCL12
FAS
ICAM1
IFNG
IGF1
IGFBP4
IL17A
MAPK14
MMP13
NFKB1
YIMP2
TNFRSF1B
VEGFA
CSF3
CDKN2A
CDKN1A
IL6
TNF
H2AX
IL1A
IL1B
SERPINE
TGFB1
TP53
CCL2
cGAS
STING
