## Supplementary material for "“BAP1 Loss Induces Senescence and Enhances the Response to Radiation Therapy and Senolytics”": Three gene sets: SenMayo.csv

Gene(human)
ACVR1B
ANG
ANGPT1
ANGPTL4
AREG
AXL
BEX3
BMP2
BMP6
C3
CCL1
CCL13
CCL16
CCL2
CCL20
CCL24
CCL26
CCL3
CCL3L1
CCL4
CCL5
CCL7
CCL8
CD55
CD9
CSF1
CSF2
CSF2RB
CST4
CTNNB1
CTSB
CXCL1
CXCL10
CXCL12
CXCL16
CXCL2
CXCL3
CXCL8
CXCR2
DKK1
EDN1
EGF
EGFR
EREG
ESM1
ETS2
FAS
FGF1
FGF2
FGF7
GDF15
GEM
GMFG
HGF
HMGB1
ICAM1
ICAM3
IGF1
IGFBP1
IGFBP2
IGFBP3
IGFBP4
IGFBP5
IGFBP6
IGFBP7
IL10
IL13
IL15
IL18
IL1A
IL1B
IL2
IL32
IL6
IL6ST
IL7
INHA
IQGAP2
ITGA2
ITPKA
JUN
KITLG
LCP1
MIF
MMP1
MMP10
MMP12
MMP13
MMP14
MMP2
MMP3
MMP9
NAP1L4
NRG1
PAPPA
PECAM1
PGF
PIGF
PLAT
PLAU
PLAUR
PTBP1
PTGER2
PTGES
RPS6KA5
SCAMP4
SELPLG
SEMA3F
SERPINB4
SERPINE1
SERPINE2
SPP1
SPX
TIMP2
TNF
TNFRSF10C
TNFRSF11B
TNFRSF1A
TNFRSF1B
TUBGCP2
VEGFA
VEGFC
VGF
WNT16
WNT2
